# Show me your secret(ed) weapons: a multifaceted approach reveals novel type III-secreted effectors of a plant pathogenic bacterium

**DOI:** 10.1101/679126

**Authors:** Irene Jiménez Guerrero, Francisco Pérez-Montaño, Gustavo Mateus da Silva, Naama Wagner, Dafna Shkedy, Mei Zhao, Lorena Pizarro, Maya Bar, Ron Walcott, Guido Sessa, Tal Pupko, Saul Burdman

## Abstract

Many Gram-negative plant and animal pathogenic bacteria employ a type III secretion system (T3SS) to secrete protein effectors into the cells of their hosts and promote disease. The plant pathogen *Acidovorax citrulli* requires a functional T3SS for pathogenicity. As with *Xanthomonas* and *Ralstonia spp*., an AraC-type transcriptional regulator, HrpX, regulates expression of genes encoding T3SS components and type III-secreted effectors (T3Es) in *A. citrulli*. A previous study reported eleven T3E genes in this pathogen, based on the annotation of a sequenced strain. We hypothesized that this was an underestimation. Guided by this hypothesis, we aimed at uncovering the T3E arsenal of the *A. citrulli* model strain, M6. We carried out a thorough sequence analysis searching for similarity to known T3Es from other bacteria. This analysis revealed 51 *A. citrulli* genes whose products are similar to known T3Es. Further, we combined machine learning and transcriptomics to identify novel T3Es. The machine learning approach ranked all *A. citrulli* M6 genes according to their propensity to encode T3Es. RNA-Seq revealed differential gene expression between wild-type M6 and a mutant defective in HrpX. Data combined from these approaches led to the identification of seven novel T3E candidates, that were further validated using a T3SS-dependent translocation assay. These T3E genes encode hypothetical proteins, do not show any similarity to known effectors from other bacteria, and seem to be restricted to plant pathogenic *Acidovorax* species. Transient expression in *Nicotiana benthamiana* revealed that two of these T3Es localize to the cell nucleus and one interacts with the endoplasmic reticulum. This study not only uncovered the arsenal of T3Es of an important pathogen, but it also places *A. citrulli* among the “richest” bacterial pathogens in terms of T3E cargo. It also revealed novel T3Es that appear to be involved in the pathoadaptive evolution of plant pathogenic *Acidovorax* species.

**Author summary:** *Acidovorax citrulli* is a Gram-negative bacterium that causes bacterial fruit blotch (BFB) disease of cucurbits. This disease represents a serious threat to cucurbit crop production worldwide. Despite the agricultural importance of BFB, the knowledge about basic aspects of *A*. citrulli-plant interactions is rather limited. As many Gram-negative plant and animal pathogenic bacteria, *A. citrulli* employs a complex secretion system, named type III secretion system, to deliver protein virulence effectors into the host cells. In this work we aimed at uncovering the arsenal of type III-secreted effectors (T3Es) of this pathogen by combination of bioinformatics and experimental approaches. We found that this bacterium possesses at least 51 genes that are similar to T3E genes from other pathogenic bacteria. In addition, our study revealed seven novel T3Es that seem to occur only in *A. citrulli* strains and in other plant pathogenic *Acidovorax* species. We found that two of these T3Es localize to the plant cell nucleus while one partially interacts with the endoplasmic reticulum. Further characterization of the novel T3Es identified in this study may uncover new host targets of pathogen effectors and new mechanisms by which pathogenic bacteria manipulate their hosts.
