## Supplemental Table S4 for "Show me your secret(ed) weapons: a multifaceted approach reveals novel type III-secreted effectors of a plant pathogenic bacterium"

### Sheet: Perfect pip box
S4 Table. Perfect plant-inducible promoter (PIP) boxes in the Acidovorax citrulli M6 genome.
Perfect PIP boxes were screened using the fuzznuc tool with the PIP box pattern TTCGB-15N-TTCGB (Koebnik et al. J. Bacteriol. 2006; 188:7652-7660).
In this analysis, only genes for which the distance between the end of the PIP box and the putative start codon was shorter than 650 nucleotides were considered.
Rows shaded with green and marked with "No*" in column I: genes with lower expression values in the hrpX mutant than in the wild-type strain but with significance values that were slightly below the cut-off value (see S3A Table).
Row 15: gene APS58_1000* was not annotated in the new M6 annotation. It is located between genes APS58_0999 and APS58_1000.
Perfect pix box	Start pip box	End pip box	Gene start codon	distance (bp)	Locus_tag	Gene	Strand	Significantly regulated by HrpX
ttcgcttccccataatcccgttcgc	294542	294566	294723	157	APS58_0254	natA_1	+	No
ttcgcgctgctgggctggctttcgg	520882	520906	521277	371	APS58_0442	-	+	No
ttcgcaggtgggcgcgtggcttcgc	626646	626670	626959	289	APS58_0542	hopD2	+	No
ttcgcccaccatggatcctgttcgc	1046377	1046401	1046986	585	APS58_0920	-	+	No
ttcgtgaaacacacacccacttcgc	1058379	1058403	1058500	97	APS58_0931	rpoH	+	No*
ttcgcattccgcgcgactgcttcgc	1113649	1113673	1113709	36	APS58_0986	-	+	Yes
ttcggctggatcgcccggcgttcgg	1127632	1127656	1127704	48	APS58_0997	tRNA	+	No
ttcgccaccgggcgcacggcttcgt	1129783	1129807	1129817	10	APS58_1000*	-	+	Yes
ttcgcttgtgctgcgattatttcgc	1156839	1156863	1157342	479	APS58_1023	xopD	+	No*
ttcgtgcgccggcaatacgtttcgg	1346454	1346478	1346603	125	APS58_1192	-	+	No
ttcggttgcgcgaacgcgcgttcgg	1383319	1383343	1383703	360	APS58_1231	-	+	No
ttcgcgcgccacggccccgcttcgc	1409795	1409819	1410119	300	APS58_1255	-	+	Yes
ttcgcatgtccgcggagtcgttcgg	1511860	1511884	1512052	168	APS58_1340	-	+	Yes
ttcgccaatgcagcgtccggttcgc	1839737	1839761	1840034	273	APS58_1648	-	+	No
ttcgtgcctttccgaactctttcgc	1874604	1874628	1874941	313	APS58_1676	-	+	No
ttcgccgggtcacggatgggttcgg	1879906	1879930	1880017	87	APS58_1681	yiaD_1	+	No
ttcgtgcctgcgggcacgtattcgc	1970321	1970345	1970408	63	APS58_1760	-	+	Yes
ttcgcgagcgcgcaccggcgttcgc	2154043	2154067	2154435	368	APS58_1934	-	+	No*
ttcgcaagttctccagctttttcgg	2174442	2174466	2174654	188	APS58_1954		+	Yes
ttcgcgcaccggcatggattttcgt	2362343	2362367	2362626	259	APS58_2122	xopAG	+	No
ttcgcattccggtgcgcggcttcgg	2550284	2550308	2550387	79	APS58_2308	hrpB7	+	Yes
ttcgcatccgctgcgccgccttcgc	2553056	2553080	2553423	343	APS58_2312	hrpW	+	Yes
ttcgcgatgccgcatgcagcttcgc	2556756	2556780	2556924	144	APS58_2314	-	+	Yes
ttcgcgcaaaggtgagcggcttcgc	2581209	2581233	2581585	352	APS58_2345	-	+	Yes
ttcgcaccgccgtgcaggggttcgc	2585239	2585263	2585399	136	APS58_2347	-	+	Yes
ttcgtacccaaatgtagagattcgc	2852194	2852218	2852282	64	APS58_2589	-	+	No
ttcggacgcttccaatgttcttcgc	3044618	3044642	3044980	338	APS58_2765	-	+	No
ttcggaccgctgcgccggcattcgc	3052001	3052025	3052432	407	APS58_2771	-	+	Yes
ttcgctacctgcagcgatgcttcgc	3563439	3563463	3563774	311	APS58_3252	-	+	No
ttcgcctggcgcaatgcgggttcgc	3574633	3574657	3574825	168	APS58_3261	-	+	Yes
ttcgctcatctggatcaagcttcgt	3615850	3615874	3616193	319	APS58_3303	-	+	No*
ttcgccgaggccgacctgccttcgc	3876649	3876673	3876869	196	APS58_3570	-	+	No
ttcgttttaagacgaagaaattcgc	4030992	4031016	4031209	193	APS58_3722	-	+	Yes
ttcgtgcctgtccccgccgcttcgc	4126158	4126182	4126464	282	APS58_3805	-	+	No*
ttcgcatctccggcagtactttcgt	4342243	4342267	4342665	398	APS58_4008	-	+	No
ttcgcatccatggggccggcttcgc	4442672	4442696	4443213	517	APS58_4095	-	+	Yes
ttcggctggctggtggaagcttcgc	4470357	4470381	4470773	392	APS58_4112	avrBs1	+	No
ttcgtcagcctgaccggctattcgg	26559	26583	26197	362	APS58_0023	tar1	-	No
ttcgttttgttgattggaaattcgc	34554	34578	34553	1	APS58_0030	-	-	Yes
ttcgcaattcgagaaatttgttcgg	93187	93211	93022	165	APS58_0077	-	-	Yes
ttcgtgctctctttaactgattcgg	195468	195492	195111	357	APS58_0167	avrBsT	-	No*
ttcgcacggctgaagaggcattcgc	209606	209630	209329	277	APS58_0178	-	-	No
ttcgtgttgaaggcattcgtttcgg	216423	216447	216315	108	APS58_0185	-	-	Yes
ttcgtgcatcggctcttccattcgc	227069	227093	226515	554	APS58_0197	puuD_1	-	Yes
ttcgcgtgtgcgtgaactctttcgc	254146	254170	254075	71	APS58_0218	-	-	Yes
ttcgccccggcctgccggacttcgc	579574	579598	579502	72	APS58_0500	-	-	Yes
ttcgcccggcaggcacccgtttcgc	583025	583049	582809	216	APS58_0502	yopJ	-	Yes
ttcgccgcgggagcagtaccttcgc	586202	586226	585956	246	APS58_0506	-	-	No*
ttcgcatgcatgtgagcggattcgg	631454	631478	630839	615	APS58_0543	-	-	Yes
ttcggctgaagcaagaggcgttcgg	665907	665931	665825	82	APS58_0578	ftsH_1	-	No
ttcgcttgctgcttcacgggttcgc	715951	715975	715863	88	APS58_0633	xynB	-	Yes
ttcgcatcgccgtgcatggtttcgc	1015878	1015902	1015701	177	APS58_0886	-	-	Yes
ttcgtgcacgcgcctgccggttcgc	1161953	1161977	1161806	147	APS58_1026	-	-	Yes
ttcgcgcgcggttcctgtcgttcgg	1215526	1215550	1215014	512	APS58_1067	-	-	No
ttcgcgaggccacgcattgcttcgc	1632395	1632419	1632309	86	APS58_1448	-	-	Yes
ttcgcattcccgtggccggcttcgg	1669735	1669759	1669644	91	APS58_1483	-	-	Yes
ttcgcgcgaccgggcatcgtttcgt	1830148	1830172	1829902	246	APS58_1635	-	-	No*
ttcgccaccacgtgggcctattcgc	2123960	2123984	2123448	512	APS58_1898	dprE1	-	No*
ttcgggggattgtgcaatggttcgc	2190441	2190465	2190207	234	APS58_1966	-	-	No*
ttcgcgccagcgcgcgggacttcgc	2212320	2212344	2212063	257	APS58_1986	-	-	Yes
ttcgccaactcgctggcttcttcgg	2527455	2527479	2527051	404	APS58_2286	thiL	-	No
ttcgtgctgcaccggctcgattcgg	2532616	2532640	2532023	593	APS58_2289	-	-	No
ttcgccttacgcgatgagccttcgg	2546196	2546220	2546073	123	APS58_2304	hrcQ	-	Yes
ttcgcgcggggcggaaccgcttcgc	2550224	2550248	2550146	78	APS58_2307	hrcU	-	Yes
ttcgcaagccatgaagcaacttcgt	2567741	2567765	2566734	7	APS58_2329	-	-	Yes
ttcgcaagccgtcgcgcggcttcgc	2569879	2569903	2569803	76	APS58_2331	hrcC	-	Yes
ttcgcgacaaaaaccggggtttcgg	2834530	2834554	2834313	217	APS58_2571	mdoH	-	No
ttcggctgcatggccgccgcttcgc	2862541	2862565	2862501	40	APS58_2599	pelA_2	-	Yes
ttcgcggcttaaatacgcaattcgg	3065263	3065287	3064895	368	APS58_2782	-	-	No
ttcgttccaggcaggctgtcttcgc	3262651	3262675	3262590	61	APS58_2974	-	-	Yes
ttcgccggggagggcagtttttcgc	3605458	3605482	3605197	261	APS58_3289	hopW1-1	-	Yes
ttcgcggggtggcactccgcttcgg	3611673	3611697	3611575	98	APS58_3297	-	-	Yes
ttcgcagccctccccggcacttcgc	3656278	3656302	3656147	131	APS58_3344	-	-	Yes
ttcgcacgttggacatgcatttcgc	3989762	3989786	3989700	62	APS58_3685	-	-	Yes
ttcgcagcccagtcactgcattcgg	4265109	4265133	4264951	158	APS58_3931	-	-	No
ttcgcgcgtgccgccgatgcttcgc	4452707	4452731	4452559	148	APS58_4101	-	-	No*
ttcgcgcaggcgcatgcgcgttcgc	4476037	4476061	4475953	84	APS58_4116	-	-	Yes
ttcgcaccgtcggccatcgcttcgc	4692889	4692913	4692529	360	APS58_4317	-	-	Yes
